# Intragenic DNA inversions expand bacterial coding capacity

**DOI:** 10.1101/2023.03.11.532203

**Authors:** Rachael B. Chanin, Patrick T. West, Ryan M. Park, Jakob Wirbel, Gabriella Z. M. Green, Arjun M. Miklos, Matthew O. Gill, Angela S. Hickey, Erin F. Brooks, Ami S. Bhatt

## Abstract

Bacterial populations that originate from a single bacterium are not strictly clonal. Often, they contain subgroups with distinct phenotypes. Bacteria can generate heterogeneity through phase variation: a preprogrammed, reversible mechanism that alters gene expression levels across a population. One well studied type of phase variation involves enzyme-mediated inversion of specific intergenic regions of genomic DNA. Frequently, these DNA inversions flip the orientation of promoters, turning ON or OFF adjacent coding regions within otherwise isogenic populations. Through this mechanism, inversion can affect fitness, survival, or group dynamics. Here, we develop and apply bioinformatic approaches to discover thousands of previously undescribed phase-variable regions in prokaryotes using long-read datasets. We identify ‘intragenic invertons’, a surprising new class of invertible elements found entirely within genes, in bacteria and archaea. To date, inversions within single genes have not been described. Intragenic invertons allow a gene to encode two or more versions of a protein by flipping a DNA sequence within the coding region, thereby increasing coding capacity without increasing genome size. We experimentally characterize specific intragenic invertons in the gut commensal *Bacteroides thetaiotaomicron*, presenting a ‘roadmap’ for investigating this new gene-diversifying phenomenon.

**One-Sentence Summary:** Intragenic DNA inversions, identified using long-read sequencing datasets, are found in many phyla across the prokaryotic tree of life.
