## Supplementary material for "Intragenic DNA inversions expand bacterial coding capacity": Data S2

### Sheet: Sheet1
Inverton	Phylum	Strain	Sample	Forward Reads	Reverse Reads	Inverton Type	Inverton Length	Gene	Effect	Gene Description	Reference Genome	Upstream Gene	Upstream Distance	Upstream Strand	Downstream Gene	Downstream Distance	Downstream Strand
NZ_CP042241.1:1823611-1823634-1824055-1824078	Euryarchaeota	Salarchaeum sp. JOR-1	SRR9875082	171	5	intragenic	467	FQU85_RS10395	early stop	adenylosuccinate synthase	GCF_007833275.1_ASM783327v1_genomic	NA	NA	NA	NA	NA	NA
NZ_AP019779.1:1039705-1039716-1039785-1039796	Euryarchaeota	Methanobrevibacter arboriphilus	DRR179608	989	67	intergenic	91	NA	NA	NA	GCF_019669925.1_ASM1966992v1_genomic	MarbSA_RS04590	72	-	MarbSA_RS04595	429	-
NZ_AP019779.1:1892106-1892121-1892425-1892440	Euryarchaeota	Methanobrevibacter arboriphilus	DRR179608	78	18	intergenic	334	NA	NA	NA	GCF_019669925.1_ASM1966992v1_genomic	MarbSA_RS08265	326	+	MarbSA_RS08270	175	+
NZ_AP019779.1:1941336-1941349-1941403-1941416	Euryarchaeota	Methanobrevibacter arboriphilus	DRR179608	39	15	intergenic	80	NA	NA	NA	GCF_019669925.1_ASM1966992v1_genomic	MarbSA_RS08490	374	+	MarbSA_RS08495	76	+
NZ_AP019779.1:1607105-1607121-1607192-1607208	Euryarchaeota	Methanobrevibacter arboriphilus	DRR179608	114	13	intergenic	103	NA	NA	NA	GCF_019669925.1_ASM1966992v1_genomic	MarbSA_RS06840	613	-	MarbSA_RS06850	204	+
NZ_CP011947.1:857574-857592-857642-857660	Euryarchaeota	Haloferax gibbonsii	SRR12727020	0	31	intergenic	86	NA	NA	NA	GCF_001190965.1_ASM119096v1_genomic	ABY42_RS04535	181	+	ABY42_RS04540	408	-
NZ_JAHQCO010000001.1:531732-531747-531865-531880	Euryarchaeota	Methanobacterium sp. YSL	SRR15021169	0	5	intergenic	148	NA	NA	NA	GCF_019351055.1_ASM1935105v1_genomic	KTG15_RS02615	284	+	KTG15_RS02620	387	-
NC_008942.1:667084-667175-667227-667318	Euryarchaeota	Methanocorpusculum labreanum Z	SRR2063158	1	5	partial; overlap stop	234	MLAB_RS03640	NA	hypothetical protein	GCF_000015765.1_ASM1576v1_genomic	MLAB_RS09385	1110	-	MLAB_RS09810	649	+
NC_008942.1:780853-780893-781085-781125	Euryarchaeota	Methanocorpusculum labreanum Z	SRR2063158	0	2	intergenic	272	NA	NA	NA	GCF_000015765.1_ASM1576v1_genomic	MLAB_RS04185	183	-	MLAB_RS04195	265	+
NC_008942.1:861633-861663-861717-861747	Euryarchaeota	Methanocorpusculum labreanum Z	SRR2063158	0	3	intergenic	114	NA	NA	NA	GCF_000015765.1_ASM1576v1_genomic	MLAB_RS04580	230	-	MLAB_RS04585	328	+
NC_008942.1:1624499-1624540-1624610-1624651	Euryarchaeota	Methanocorpusculum labreanum Z	SRR2063158	0	5	intergenic	152	NA	NA	NA	GCF_000015765.1_ASM1576v1_genomic	MLAB_RS08420	245	+	MLAB_RS08425	252	-
NZ_BBBY01000014.1:43198-43247-43554-43603	Crenarchaeota	Sulfuracidifex metallicus DSM 6482 = JCM 9184	SRR11038957	175	15	intergenic	405	NA	NA	NA	GCF_001316045.1_ASM131604v1_genomic	JCM9184_RS07645	197	-	JCM9184_RS07665	268	-
