## Supplementary material for "Intragenic DNA inversions expand bacterial coding capacity": Data S6

### Sheet: Sheet1
	Primers used for Cloning
	BT0650 KO downstream_fwd	ataagtaatatgagttgtgaatatcccc	primers for clean deletion
	BT0650 KO downstream_rev	cggccgctctagaactagtgcctgaaagcagatgactc	primers for clean deletion
	BT0650 KO upstream_fwd	cgaattcctgcagcccggggccgaatatccagttgctac	primers for clean deletion
	BT0650 KO upstream_rev	tcacaactcatattacttatcacctattacttattcc	primers for clean deletion
	Primers used for inverton detection
	Gene	Primer	Sequence
	BT0114	RV	CGATAGGAGCGAAAGCAACC
		Common	AATTTGCTCAATGTTTGCGGTATTG
		FW	GCCCTATGTTTACAGGCAAGG
	BT0183	RV	TTGACGGGCAGAAACAAGTAG
		Common	TTTCGACGTTGTCTTTCCATACG
		FW	AAAATGATGCCACACTCCCCC
	BT0365	RV	TGCCCGAACCTACGATTTTTG
		Common	CAGTACCTGCTATGCCCGGTG
		FW	GAAAGACAAGGGCTGTGAGC
	BT0375	RV	GCACTACCCATGTTGCTTTCC
		Common	GCAACTGTCAGCCTTCTCATCC
		FW	TCGATTCACTTCTGTACGTTCCTG
	BT0439	RV	AAAAGCGAATGTGGGACTGG
		Common	TTGGAAACGTTCGTCCTGGTG
		FW	CCAGTAGGTGGAGGGTTGAAG
	BT0579	RV	CTGAAGGTGGTAAGGGCGGG
		Common	GTTTGCGTCATTCCGGGTGAG
		FW	ACCTAGATTGGCTAAAGCGG
	BT0629	RV	CCGGACTTTTGGTAACTGTCG
		Common	TATTGCTTTTGTCTCGGTGATCG
		FW	TAGAACCTGCCGCCATTCC
	BT0650	RV	AGGTCTTCCACTACGCCATTC
		Common	TTGGCACGATAGGGAAGGG
		FW	CTATCCGAACATCCGTGTAGCC
	BT0675	RV	AAGGCGTATTGGCATCTGTAGG
		Common	CGTATCATGGGAGTGCTCGAC
		FW	CTTCTCACAAACATCGACCGC
	BT0711	RV	AAGTTCAGCAACACATCGGC
		Common	GTAATCGACCTGCTGGAGCC
		FW	GATTCCGCTACCGTCAGTCC
	BT0730	RV	CGGAAGGTGTGGGCAGTATC
		Common	CGAAACCTCCTGTAAGCCTG
		FW	GGAGTCTGTGTTTCGGGGTG
	BT0754	RV	CGTTGCCTTCCCGTCTTATTTC
		Common	TCGTATCAACTACTCCTTTGCC
		FW	CCCAGCACAGCCGGTAATTC
	BT1032	RV	CTAAAGCATCCGCAAAACGGG
		Common	TCGGGATAAACCAAAGTCAAAAG
		FW	AACAGGTCGAAGTACAGATGGG
	BT1099	RV	TGAGTGTTGTGGAGCATTCCC
		Common	TCCAATATATCCTTTACCCAACTTCC
		FW	GGGAGTGTATGACTACGAGGC
	BT1103	RV	AATCAGCCCCTCGTAACCTC
		Common	TTCCCTCGTATTTTCTTTGTCCG
		FW	TCCTATTCCCGATTCCAGCAG
	BT1118	RV	CTCCAACGAGCCATCCTCAC
		Common	TGTCGTGATCGGAAGAGATACC
		FW	GTTGTGCAGAGCGAGCGTAG
	BT1124	RV	GGTGGGGTTTCAGGGACAAG
		Common	ATAGGTTTCAGAGGTCCGTATCTTTC
		FW	CAGGGAGGCACAGGAAATCAG
	BT1264	RV	ACAACAAACTCGCCATGTCAC
		Common	TTAATGCCAAAAACCGTGCCG
		FW	ACATGGTTCTTCAGGAGCTACG
	BT1385	RV	TAATCGGGGTCCGTCACTCC
		Common	AAGCAGTCTCTTAGCCTCATC
		FW	TCCAGTCGGGAAAGACATCATC
	BT1504	RV	ATTCACCTACCACCTCCCCC
		Common	TCGTACGAATACGAAAAATGTGGG
		FW	ACAACCGCAACCCAAAAAGG
	BT1590	RV	TATTTTTCCGGCTCATTGCTTG
		Common	TGACCATTATTTGGACTTGTTATCCTC
		FW	CGCCTACTAATTGGGGAAAAAC
	BT1600	RV	GACTGGCGTATTTACGGGTTC
		Common	TCAGCATTTCTTGCTTCACGATG
		FW	ACGGAGAGGAGGAACTGAGG
	BT1620	RV	TGACCATCCCCGACAAGAAAG
		Common	TGTGTACAGGCTTTACTCTCCC
		FW	CCAGATAGGCGTCACTCGTC
	BT1621	RV	CTAACCGGAAGAGGCTGTGG
		Common	CGAAGACACTACCGCTTTTTATC
		FW	TCCTTTGCCTACCGAACCG
	BT1737	RV	AAAGCCGTCACCACATAGCG
		Common	TACCACTGGCAACTTCCGCC
		FW	ACGATACGGGGCATCAAACC
	BT1776	RV	GGTGAAGTAGCACTGGGAGG
		Common	TGGAACCCTATCCGTATCTGGC
		FW	ATCGGGTGGCGTCTACTTG
	BT1779	RV	TTCCTTCGACAGACGGCTCG
		Common	AGCTACATAGTGAGCCAAAGC
		FW	TGTTGGTAGGCGATGTATGGG
	BT1843	RV	TGTCATATCTGTCTTCCAGCCC
		Common	CGGAGCTACTCCCAGACC
		FW	AGCCAAGGGAGATGCGAAAG
	BT1928	RV	TGCGAGAATTGCAGAACAGAC
		Common	ACCCTGCTCAAACTTCTCGAC
		FW	GTTGTCTCCTTCTGCTTGGG
	BT1931	RV	GAATATGAATGGGCGGACTTGTG
		Common	TGGAAAATAATCGGAAACCAAATGGC
		FW	TGTCTGTATGACCGATGCCAC
	BT1936	RV	ACGCATCTCCTCCTTGTCTTG
		Common	TACGAACAGAGGTGCGACG
		FW	TGCTCGGCCTGTTAGGTATG
	BT1956	RV	GTGACAGCCGTTTTCCCTTTG
		Common	TCTACGCTTACGTCTTTCGTTG
		FW	TGACTATCGCCCCGACATAC
	BT1992	RV	TCAAGAAAAGAGCAAGTGGATGG
		Common	AGCTTGGATGCTCTATTCTGG
		FW	ATCCGGGTAGGTGATTGGGG
	BT2145	RV	TCGCAGGAAGAGATTGACGAG
		Common	AAAAATGGGTGGCTTTCGTAGG
		FW	ACGTCACATGTTAACCGCATC
	BT2206	RV	CGGAGGGATAGGACTGGGAC
		Common	CGCGAGTTTGCCCGTTCG
		FW	AGCTTTGACGAAGGTCGTTTTG
	BT2215	RV	GGCAGTTTATTCTTGGGCGAAC
		Common	GCTATATCCTGCCGATACTGTC
		FW	TTCGTGGGGCTTGTGGTAG
	BT2273	RV	CTATCACAATCTCGCCCCG
		Common	GCGGACTACCAAAAATCCCG
		FW	GAGATATTCGGCGGAGACCC
	BT2378	RV	TTCTGTTCCCAGCCGTTCTTC
		Common	TCTGAAATTCACAAGCTGTCCG
		FW	TATTATGGTTGGGGCGACGG
	BT2391	RV	CGTATATGCCGTTCTGCGTTTC
		Common	TAAACGAGACCTTACCCGCTTC
		FW	CTCAAGATATAGCCGACAGCAAC
	BT2836	RV	TCCGTTGAACTACAAGGCCG
		Common	TAGTAGCGATGAACCCCTCCG
		FW	GAGGTAGAAGCGTGTGTGTTG
	BT3266	RV	CTTGATTGAGTTTGCCTTAGAACC
		Common	ATCCAGAGCCGATGCGACC
		FW	GGACCGGATGATTACGCTTC
	BT3293	RV	GGTGGCTTTATCTGGGACTGG
		Common	GCAAGATACTGAATGGGAAAAGGC
		FW	GTCCAGGTTCAAGAGTCATCTG
	BT3302	RV	CTACGACGGCACTTATCTGGG
		Common	GTTGTGGACGTTTGTAGATGGC
		FW	TATTCCCCCTCCCTTCGTACC
	BT3361	RV	GTTGCGCTTAGGTGGAAGAAG
		Common	TTCAGTAGTACACGCATACCG
		FW	GCACCGGGAAAGGATTTTACAC
	BT3376	RV	GCAGATTGTCAGGGTTAGCAG
		Common	ATACCGGGGGCTACAACTTC
		FW	GCCATTACCCCCAGGACTAC
	BT3385	RV	ACTGACTTTCGACCCAGAGC
		Common	GACGGTGAAGAACGTGTATGG
		FW	CACGGATGTGGTCTTTACCG
	BT3633	RV	CGGCAAAGAAATGGTAAGGCAG
		Common	TTTATCGTTGCCGAGGTCCAG
		FW	CTGAACACCACGCTCAACATC
	BT3708	RV	TTTGGGCGAGAGTCAAGTCG
		Common	AGTCGGTAACAGAGTTTGTCGC
		FW	GTGTGCCTTTGTTCATCAGCG
	BT3738	RV	AGCATCGTTACACCTGTTCAC
		Common	CAGACCGATACAAGAGAATGGTG
		FW	GGTGGTGATGGAACTTACTCCC
	BT3786	RV	﻿AGGACTCGGAATTGTGGCTG
		Common	﻿TCAACTGTTTAATGCGAAAGACGG
		FW	﻿CGTCCGTCTGCCTGAATAGC
	BT3868	RV	TTGCCGAAACCTTCCACAAAAC
		Common	AATGGGTGAGAGCCAGTGAG
		FW	TAACCGACCGTGTAGCCATC
	BT3938	RV	TAGGCTTCGGGAGAGTCAGG
		Common	ATAGTTCCCGTATCTCTGCAATTTTC
		FW	ACTGGGACTGATGCCTACCG
	BT3977	RV	CTCCCTAAAGTGAAAGCGGGG
		Common	CAGGAGCTGAAGTGAGTGATGAAG
		FW	TGAACCAGCATTACCTCCACC
	BT4225	RV	TAGGATTGACATCTACTTCCACC
		Common	TCATTCACCGTTACATTCACTTTGG
		FW	CTTCCACACGAGGCATAAATGG
	BT4344	RV	GGAGCATTGTTGTGGATGTCG
		Common	GACTTGCGGATGATTTCGACTG
		FW	GTTTCGTATCCTCCACCGTCC
	BT4412	RV	AAGCAGTCTTGAAATCGGCAC
		Common	GCGATGTAGATATGGGTGGTG
		FW	AACAGCAACCACAAAATAGCCG
	BT4612	RV	TCACCCATTGACCATTCTCG
		Common	ATCTTTCGGCTCATAGTTGGC
		FW	TTCTTATTATCGGTGCAGGCG
	BT4694	RV	GGGATCGTGTTGAGTGTTGTC
		Common	ATGGTACAGGCGGGAAGGAATG
		FW	GATCAACAGCCCCTCGCAC
	BT4720	RV	GTACTCTGAAAATGCAAGGGGG
		Common	ACCCGAAGATTACGAGGAACC
		FW	AATCCCCGAGCTTCTCCTTC
