## Supplementary material for "Intragenic DNA inversions expand bacterial coding capacity": Data S7

### Sheet: Sheet1
Species	Read set	Simulated sequence (bp)	Genome size (bp)	Simulated coverage	# false positives (at >= 3 reverse reads and >= 0.2 reverse/forward read ratio)	Read set used for NanoSim training	Reference genome
Akkermansia muciniphila	r0_akkermansia_70000_aligned_reads.fastq	67866903	2878459	23.5775	0	SRR7627769	GCF_009731575.1_ASM973157v1_genomic.fna
Akkermansia muciniphila	r1_akkermansia_70000_aligned_reads.fastq	67850016	2878459	23.5716	0	SRR7627774	GCF_009731575.1_ASM973157v1_genomic.fna
Akkermansia muciniphila	r2_akkermansia_70000_aligned_reads.fastq	67761711	2878459	23.541	0	SRR7627779	GCF_009731575.1_ASM973157v1_genomic.fna
Akkermansia muciniphila	r3_akkermansia_70000_aligned_reads.fastq	67797094	2878459	23.5533	0	SRR7627784	GCF_009731575.1_ASM973157v1_genomic.fna
Akkermansia muciniphila	r4_akkermansia_70000_aligned_reads.fastq	67752817	2878459	23.5379	0	SRR7627789	GCF_009731575.1_ASM973157v1_genomic.fna
Akkermansia muciniphila	r5_akkermansia_70000_aligned_reads.fastq	67988124	2878459	23.6196	0	SRR7627794	GCF_009731575.1_ASM973157v1_genomic.fna
Akkermansia muciniphila	r0_akkermansia_350000_aligned_reads.fastq	339296058	2878459	117.874	0	SRR7627766	GCF_009731575.1_ASM973157v1_genomic.fna
Akkermansia muciniphila	r1_akkermansia_350000_aligned_reads.fastq	339138707	2878459	117.82	0	SRR7627771	GCF_009731575.1_ASM973157v1_genomic.fna
Akkermansia muciniphila	r2_akkermansia_350000_aligned_reads.fastq	339165137	2878459	117.829	0	SRR7627776	GCF_009731575.1_ASM973157v1_genomic.fna
Akkermansia muciniphila	r3_akkermansia_350000_aligned_reads.fastq	339644142	2878459	117.995	0	SRR7627781	GCF_009731575.1_ASM973157v1_genomic.fna
Akkermansia muciniphila	r4_akkermansia_350000_aligned_reads.fastq	339211563	2878459	117.845	0	SRR7627786	GCF_009731575.1_ASM973157v1_genomic.fna
Akkermansia muciniphila	r5_akkermansia_350000_aligned_reads.fastq	339487943	2878459	117.941	0	SRR7627791	GCF_009731575.1_ASM973157v1_genomic.fna
Akkermansia muciniphila	r0_akkermansia_700000_aligned_reads.fastq	678788777	2878459	235.817	0	SRR7627768	GCF_009731575.1_ASM973157v1_genomic.fna
Akkermansia muciniphila	r1_akkermansia_700000_aligned_reads.fastq	677851937	2878459	235.491	0	SRR7627773	GCF_009731575.1_ASM973157v1_genomic.fna
Akkermansia muciniphila	r2_akkermansia_700000_aligned_reads.fastq	678757121	2878459	235.806	0	SRR7627778	GCF_009731575.1_ASM973157v1_genomic.fna
Akkermansia muciniphila	r3_akkermansia_700000_aligned_reads.fastq	678728642	2878459	235.796	0	SRR7627783	GCF_009731575.1_ASM973157v1_genomic.fna
Akkermansia muciniphila	r4_akkermansia_700000_aligned_reads.fastq	678420741	2878459	235.689	0	SRR7627788	GCF_009731575.1_ASM973157v1_genomic.fna
Akkermansia muciniphila	r5_akkermansia_700000_aligned_reads.fastq	678276044	2878459	235.639	0	SRR7627793	GCF_009731575.1_ASM973157v1_genomic.fna
Akkermansia muciniphila	r0_akkermansia_3500000_aligned_reads.fastq	3391762458	2878459	1178.33	0	SRR7627765	GCF_009731575.1_ASM973157v1_genomic.fna
Akkermansia muciniphila	r1_akkermansia_3500000_aligned_reads.fastq	3392475301	2878459	1178.57	0	SRR7627770	GCF_009731575.1_ASM973157v1_genomic.fna
Akkermansia muciniphila	r2_akkermansia_3500000_aligned_reads.fastq	3391475120	2878459	1178.23	0	SRR7627775	GCF_009731575.1_ASM973157v1_genomic.fna
Akkermansia muciniphila	r3_akkermansia_3500000_aligned_reads.fastq	3391916845	2878459	1178.38	0	SRR7627780	GCF_009731575.1_ASM973157v1_genomic.fna
Akkermansia muciniphila	r4_akkermansia_3500000_aligned_reads.fastq	3391618725	2878459	1178.28	0	SRR7627785	GCF_009731575.1_ASM973157v1_genomic.fna
Akkermansia muciniphila	r5_akkermansia_3500000_aligned_reads.fastq	3391426275	2878459	1178.21	0	SRR7627790	GCF_009731575.1_ASM973157v1_genomic.fna
Akkermansia muciniphila	r0_akkermansia_7000000_aligned_reads.fastq	6782848020	2878459	2356.42	0	SRR7627767	GCF_009731575.1_ASM973157v1_genomic.fna
Akkermansia muciniphila	r1_akkermansia_7000000_aligned_reads.fastq	6785599925	2878459	2357.37	0	SRR7627772	GCF_009731575.1_ASM973157v1_genomic.fna
Akkermansia muciniphila	r2_akkermansia_7000000_aligned_reads.fastq	6786280721	2878459	2357.61	0	SRR7627777	GCF_009731575.1_ASM973157v1_genomic.fna
Akkermansia muciniphila	r3_akkermansia_7000000_aligned_reads.fastq	6784255812	2878459	2356.91	0	SRR7627782	GCF_009731575.1_ASM973157v1_genomic.fna
Akkermansia muciniphila	r4_akkermansia_7000000_aligned_reads.fastq	6783256140	2878459	2356.56	0	SRR7627787	GCF_009731575.1_ASM973157v1_genomic.fna
Akkermansia muciniphila	r5_akkermansia_7000000_aligned_reads.fastq	6784475365	2878459	2356.98	0	SRR7627792	GCF_009731575.1_ASM973157v1_genomic.fna
Bordetella pertussis	r0_pertussis_7000_aligned_reads.fastq	54182921	4088701	13.2519	0	ERR159969	GCF_004008975.1_ASM400897v1_genomic.fna
Bordetella pertussis	r1_pertussis_7000_aligned_reads.fastq	56325529	4088701	13.7759	0	ERR159970	GCF_004008975.1_ASM400897v1_genomic.fna
Bordetella pertussis	r2_pertussis_7000_aligned_reads.fastq	55648517	4088701	13.6103	0	ERR159971	GCF_004008975.1_ASM400897v1_genomic.fna
Bordetella pertussis	r3_pertussis_7000_aligned_reads.fastq	55772556	4088701	13.6407	0	ERR159972	GCF_004008975.1_ASM400897v1_genomic.fna
Bordetella pertussis	r4_pertussis_7000_aligned_reads.fastq	55210961	4088701	13.5033	0	ERR159973	GCF_004008975.1_ASM400897v1_genomic.fna
Bordetella pertussis	r5_pertussis_7000_aligned_reads.fastq	55244020	4088701	13.5114	0	ERR159974	GCF_004008975.1_ASM400897v1_genomic.fna
Bordetella pertussis	r0_pertussis_35000_aligned_reads.fastq	275317840	4088701	67.3363	0	ERR159975	GCF_004008975.1_ASM400897v1_genomic.fna
Bordetella pertussis	r1_pertussis_35000_aligned_reads.fastq	274238559	4088701	67.0723	0	ERR159976	GCF_004008975.1_ASM400897v1_genomic.fna
Bordetella pertussis	r2_pertussis_35000_aligned_reads.fastq	277278130	4088701	67.8157	0	ERR159977	GCF_004008975.1_ASM400897v1_genomic.fna
Bordetella pertussis	r3_pertussis_35000_aligned_reads.fastq	276968176	4088701	67.7399	0	ERR159978	GCF_004008975.1_ASM400897v1_genomic.fna
Bordetella pertussis	r4_pertussis_35000_aligned_reads.fastq	273310022	4088701	66.8452	0	ERR159979	GCF_004008975.1_ASM400897v1_genomic.fna
Bordetella pertussis	r5_pertussis_35000_aligned_reads.fastq	275257618	4088701	67.3215	0	ERR159980	GCF_004008975.1_ASM400897v1_genomic.fna
Bordetella pertussis	r0_pertussis_70000_aligned_reads.fastq	552636936	4088701	135.162	0	ERR159981	GCF_004008975.1_ASM400897v1_genomic.fna
Bordetella pertussis	r1_pertussis_70000_aligned_reads.fastq	549929120	4088701	134.5	0	ERR159982	GCF_004008975.1_ASM400897v1_genomic.fna
Bordetella pertussis	r2_pertussis_70000_aligned_reads.fastq	554288480	4088701	135.566	0	ERR159983	GCF_004008975.1_ASM400897v1_genomic.fna
Bordetella pertussis	r3_pertussis_70000_aligned_reads.fastq	550735901	4088701	134.697	0	ERR159984	GCF_004008975.1_ASM400897v1_genomic.fna
Bordetella pertussis	r4_pertussis_70000_aligned_reads.fastq	551052651	4088701	134.775	0	ERR159985	GCF_004008975.1_ASM400897v1_genomic.fna
Bordetella pertussis	r5_pertussis_70000_aligned_reads.fastq	552853481	4088701	135.215	0	ERR159986	GCF_004008975.1_ASM400897v1_genomic.fna
Bordetella pertussis	r0_pertussis_350000_aligned_reads.fastq	2758602274	4088701	674.689	2	ERR159987	GCF_004008975.1_ASM400897v1_genomic.fna
Bordetella pertussis	r1_pertussis_350000_aligned_reads.fastq	2762520386	4088701	675.647	1	ERR159988	GCF_004008975.1_ASM400897v1_genomic.fna
Bordetella pertussis	r2_pertussis_350000_aligned_reads.fastq	2763133283	4088701	675.797	1	ERR159989	GCF_004008975.1_ASM400897v1_genomic.fna
Bordetella pertussis	r3_pertussis_350000_aligned_reads.fastq	2755654786	4088701	673.968	1	ERR159990	GCF_004008975.1_ASM400897v1_genomic.fna
Bordetella pertussis	r4_pertussis_350000_aligned_reads.fastq	2755645181	4088701	673.966	1	ERR159991	GCF_004008975.1_ASM400897v1_genomic.fna
Bordetella pertussis	r5_pertussis_350000_aligned_reads.fastq	2755563649	4088701	673.946	1	ERR159992	GCF_004008975.1_ASM400897v1_genomic.fna
Bordetella pertussis	r0_pertussis_700000_aligned_reads.fastq	5526040928	4088701	1351.54	2	ERR159993	GCF_004008975.1_ASM400897v1_genomic.fna
Bordetella pertussis	r1_pertussis_700000_aligned_reads.fastq	5508802022	4088701	1347.32	1	ERR159994	GCF_004008975.1_ASM400897v1_genomic.fna
Bordetella pertussis	r2_pertussis_700000_aligned_reads.fastq	5523812475	4088701	1350.99	2	ERR159995	GCF_004008975.1_ASM400897v1_genomic.fna
Bordetella pertussis	r3_pertussis_700000_aligned_reads.fastq	5517268071	4088701	1349.39	2	ERR159996	GCF_004008975.1_ASM400897v1_genomic.fna
Bordetella pertussis	r4_pertussis_700000_aligned_reads.fastq	5524862071	4088701	1351.25	2	ERR159997	GCF_004008975.1_ASM400897v1_genomic.fna
Bordetella pertussis	r5_pertussis_700000_aligned_reads.fastq	5512645309	4088701	1348.26	1	ERR159998	GCF_004008975.1_ASM400897v1_genomic.fna
Bacteroidetes thetaiotaomicron	r0_sim_all_fwd_aligned_reads_10x.fastq	57923472	6293399	9.20385	0	DRR307142	GCA_000011065.1_ASM1106v1_genomic.fna
Bacteroidetes thetaiotaomicron	r1_sim_all_fwd_aligned_reads_10x.fastq	56558683	6293400	8.98698	0	DRR307143	GCA_000011065.1_ASM1106v1_genomic.fna
Bacteroidetes thetaiotaomicron	r2_sim_all_fwd_aligned_reads_10x.fastq	56810519	6293401	9.027	0	DRR307144	GCA_000011065.1_ASM1106v1_genomic.fna
Bacteroidetes thetaiotaomicron	r3_sim_all_fwd_aligned_reads_10x.fastq	57512398	6293402	9.13852	0	DRR307145	GCA_000011065.1_ASM1106v1_genomic.fna
Bacteroidetes thetaiotaomicron	r4_sim_all_fwd_aligned_reads_10x.fastq	56729950	6293403	9.01419	0	DRR307146	GCA_000011065.1_ASM1106v1_genomic.fna
Bacteroidetes thetaiotaomicron	r5_sim_all_fwd_aligned_reads_10x.fastq	57349176	6293404	9.11258	0	DRR307147	GCA_000011065.1_ASM1106v1_genomic.fna
Bacteroidetes thetaiotaomicron	r0_sim_all_fwd_aligned_reads_50x.fastq	286045270	6293405	45.4516	0	DRR307148	GCA_000011065.1_ASM1106v1_genomic.fna
Bacteroidetes thetaiotaomicron	r1_sim_all_fwd_aligned_reads_50x.fastq	287119911	6293406	45.6223	0	DRR307149	GCA_000011065.1_ASM1106v1_genomic.fna
Bacteroidetes thetaiotaomicron	r2_sim_all_fwd_aligned_reads_50x.fastq	285126263	6293407	45.3055	0	DRR307150	GCA_000011065.1_ASM1106v1_genomic.fna
Bacteroidetes thetaiotaomicron	r3_sim_all_fwd_aligned_reads_50x.fastq	284711701	6293408	45.2397	0	DRR307151	GCA_000011065.1_ASM1106v1_genomic.fna
Bacteroidetes thetaiotaomicron	r4_sim_all_fwd_aligned_reads_50x.fastq	286602184	6293409	45.5401	0	DRR307152	GCA_000011065.1_ASM1106v1_genomic.fna
Bacteroidetes thetaiotaomicron	r5_sim_all_fwd_aligned_reads_50x.fastq	285549158	6293410	45.3727	0	DRR307153	GCA_000011065.1_ASM1106v1_genomic.fna
Bacteroidetes thetaiotaomicron	r0_sim_all_rev_aligned_reads_100x.fastq	573530195	6293411	91.1319	0	DRR307154	GCA_000011065.1_ASM1106v1_genomic.fna
Bacteroidetes thetaiotaomicron	r1_sim_all_rev_aligned_reads_100x.fastq	569249013	6293412	90.4516	0	DRR307155	GCA_000011065.1_ASM1106v1_genomic.fna
Bacteroidetes thetaiotaomicron	r2_sim_all_rev_aligned_reads_100x.fastq	571087724	6293413	90.7437	1	DRR307156	GCA_000011065.1_ASM1106v1_genomic.fna
Bacteroidetes thetaiotaomicron	r3_sim_all_rev_aligned_reads_100x.fastq	575201057	6293414	91.3973	0	DRR307157	GCA_000011065.1_ASM1106v1_genomic.fna
Bacteroidetes thetaiotaomicron	r4_sim_all_rev_aligned_reads_100x.fastq	572552959	6293415	90.9765	0	DRR307158	GCA_000011065.1_ASM1106v1_genomic.fna
Bacteroidetes thetaiotaomicron	r5_sim_all_rev_aligned_reads_100x.fastq	573587773	6293416	91.1409	0	DRR307159	GCA_000011065.1_ASM1106v1_genomic.fna
Bacteroidetes thetaiotaomicron	r0_sim_all_fwd_aligned_reads_500x.fastq	2871145933	6293417	456.214	0	DRR307160	GCA_000011065.1_ASM1106v1_genomic.fna
Bacteroidetes thetaiotaomicron	r1_sim_all_fwd_aligned_reads_500x.fastq	2874783894	6293418	456.792	0	DRR307161	GCA_000011065.1_ASM1106v1_genomic.fna
Bacteroidetes thetaiotaomicron	r2_sim_all_fwd_aligned_reads_500x.fastq	2859225247	6293419	454.32	0	DRR307162	GCA_000011065.1_ASM1106v1_genomic.fna
Bacteroidetes thetaiotaomicron	r3_sim_all_fwd_aligned_reads_500x.fastq	2852418385	6293420	453.238	0	DRR307163	GCA_000011065.1_ASM1106v1_genomic.fna
Bacteroidetes thetaiotaomicron	r4_sim_all_fwd_aligned_reads_500x.fastq	2862151434	6293421	454.785	0	DRR307164	GCA_000011065.1_ASM1106v1_genomic.fna
Bacteroidetes thetaiotaomicron	r5_sim_all_fwd_aligned_reads_500x.fastq	2860396568	6293422	454.506	0	DRR307165	GCA_000011065.1_ASM1106v1_genomic.fna
Bacteroidetes thetaiotaomicron	r0_sim_all_rev_aligned_reads_1000x.fastq	5742061168	6293423	912.391	0	DRR307166	GCA_000011065.1_ASM1106v1_genomic.fna
Bacteroidetes thetaiotaomicron	r1_sim_all_rev_aligned_reads_1000x.fastq	5718660874	6293424	908.672	0	DRR307167	GCA_000011065.1_ASM1106v1_genomic.fna
Bacteroidetes thetaiotaomicron	r2_sim_all_rev_aligned_reads_1000x.fastq	5719610049	6293425	908.823	0	DRR307168	GCA_000011065.1_ASM1106v1_genomic.fna
Bacteroidetes thetaiotaomicron	r3_sim_all_rev_aligned_reads_1000x.fastq	5715995675	6293426	908.249	0	DRR307169	GCA_000011065.1_ASM1106v1_genomic.fna
Bacteroidetes thetaiotaomicron	r4_sim_all_rev_aligned_reads_1000x.fastq	5719819756	6293427	908.856	0	DRR307170	GCA_000011065.1_ASM1106v1_genomic.fna
Bacteroidetes thetaiotaomicron	r5_sim_all_rev_aligned_reads_1000x.fastq	5713542024	6293428	907.858	0	DRR307171	GCA_000011065.1_ASM1106v1_genomic.fna
Escherichia coli	r0_ecoli_14000_aligned_reads.fastq	44529755	4641652	9.59351	0	DRR275256	GCF_000005845.2_ASM584v2_genomic.fna
Escherichia coli	r1_ecoli_14000_aligned_reads.fastq	44129223	4641652	9.50722	0	DRR275257	GCF_000005845.2_ASM584v2_genomic.fna
Escherichia coli	r2_ecoli_14000_aligned_reads.fastq	44486591	4641652	9.58422	0	DRR275258	GCF_000005845.2_ASM584v2_genomic.fna
Escherichia coli	r3_ecoli_14000_aligned_reads.fastq	43820432	4641652	9.4407	0	DRR275259	GCF_000005845.2_ASM584v2_genomic.fna
Escherichia coli	r4_ecoli_14000_aligned_reads.fastq	43671966	4641652	9.40871	0	DRR275260	GCF_000005845.2_ASM584v2_genomic.fna
Escherichia coli	r5_ecoli_14000_aligned_reads.fastq	43434694	4641652	9.35759	0	DRR275261	GCF_000005845.2_ASM584v2_genomic.fna
Escherichia coli	r0_ecoli_70000_aligned_reads.fastq	218895068	4641652	47.1589	0	DRR275262	GCF_000005845.2_ASM584v2_genomic.fna
Escherichia coli	r1_ecoli_70000_aligned_reads.fastq	221090575	4641652	47.6319	0	DRR275263	GCF_000005845.2_ASM584v2_genomic.fna
Escherichia coli	r2_ecoli_70000_aligned_reads.fastq	221514694	4641652	47.7232	0	DRR275264	GCF_000005845.2_ASM584v2_genomic.fna
Escherichia coli	r3_ecoli_70000_aligned_reads.fastq	221139462	4641652	47.6424	0	DRR275265	GCF_000005845.2_ASM584v2_genomic.fna
Escherichia coli	40_ecoli_70000_aligned_reads.fastq	219697225	4641652	47.3317	0	DRR275266	GCF_000005845.2_ASM584v2_genomic.fna
Escherichia coli	r5_ecoli_70000_aligned_reads.fastq	220091745	4641652	47.4167	0	DRR275267	GCF_000005845.2_ASM584v2_genomic.fna
Escherichia coli	r0_ecoli_140000_aligned_reads.fastq	440913002	4641652	94.9905	0	DRR275268	GCF_000005845.2_ASM584v2_genomic.fna
Escherichia coli	r1_ecoli_140000_aligned_reads.fastq	441829011	4641652	95.1879	0	DRR275269	GCF_000005845.2_ASM584v2_genomic.fna
Escherichia coli	r2_ecoli_140000_aligned_reads.fastq	441022800	4641652	95.0142	0	DRR275270	GCF_000005845.2_ASM584v2_genomic.fna
Escherichia coli	r3_ecoli_140000_aligned_reads.fastq	439671227	4641652	94.723	0	DRR275271	GCF_000005845.2_ASM584v2_genomic.fna
Escherichia coli	r4_ecoli_140000_aligned_reads.fastq	441398160	4641652	95.0951	0	DRR275272	GCF_000005845.2_ASM584v2_genomic.fna
Escherichia coli	r5_ecoli_140000_aligned_reads.fastq	441661530	4641652	95.1518	0	DRR275273	GCF_000005845.2_ASM584v2_genomic.fna
Escherichia coli	r0_ecoli_700000_aligned_reads.fastq	2204517184	4641652	474.942	0	DRR275274	GCF_000005845.2_ASM584v2_genomic.fna
Escherichia coli	r1_ecoli_700000_aligned_reads.fastq	2201573667	4641652	474.308	0	DRR275275	GCF_000005845.2_ASM584v2_genomic.fna
Escherichia coli	r2_ecoli_700000_aligned_reads.fastq	2207005016	4641652	475.478	0	DRR275276	GCF_000005845.2_ASM584v2_genomic.fna
Escherichia coli	r3_ecoli_700000_aligned_reads.fastq	2194496505	4641652	472.784	0	DRR275277	GCF_000005845.2_ASM584v2_genomic.fna
Escherichia coli	r4_ecoli_700000_aligned_reads.fastq	2202009776	4641652	474.402	0	DRR275278	GCF_000005845.2_ASM584v2_genomic.fna
Escherichia coli	r5_ecoli_700000_aligned_reads.fastq	2199908408	4641652	473.949	0	DRR275279	GCF_000005845.2_ASM584v2_genomic.fna
Escherichia coli	r0_ecoli_1400000_aligned_reads.fastq	4410400231	4641652	950.179	0	DRR275280	GCF_000005845.2_ASM584v2_genomic.fna
Escherichia coli	r1_ecoli_1400000_aligned_reads.fastq	4405807735	4641652	949.19	0	DRR275281	GCF_000005845.2_ASM584v2_genomic.fna
Escherichia coli	r2_ecoli_1400000_aligned_reads.fastq	4402032431	4641652	948.376	0	DRR275282	GCF_000005845.2_ASM584v2_genomic.fna
Escherichia coli	r3_ecoli_1400000_aligned_reads.fastq	4407825470	4641652	949.624	0	DRR275283	GCF_000005845.2_ASM584v2_genomic.fna
Escherichia coli	r4_ecoli_1400000_aligned_reads.fastq	4405863323	4641652	949.202	0	DRR275284	GCF_000005845.2_ASM584v2_genomic.fna
Escherichia coli	r5_ecoli_1400000_aligned_reads.fastq	4402026365	4641652	948.375	0	DRR275285	GCF_000005845.2_ASM584v2_genomic.fna
Enterococcus faecalis	r0_efaecalis_35000_aligned_reads.fastq	190153647	2866948	66.3262	0	ERR1223243	GCF_022869705.1_ASM2286970v1_genomic.fna
Enterococcus faecalis	r1_efaecalis_35000_aligned_reads.fastq	190077488	2866948	66.2996	0	ERR1223244	GCF_022869705.1_ASM2286970v1_genomic.fna
Enterococcus faecalis	r2_efaecalis_35000_aligned_reads.fastq	188272703	2866948	65.6701	0	ERR1223245	GCF_022869705.1_ASM2286970v1_genomic.fna
Enterococcus faecalis	r3_efaecalis_35000_aligned_reads.fastq	190614826	2866948	66.487	0	ERR1223246	GCF_022869705.1_ASM2286970v1_genomic.fna
Enterococcus faecalis	r4_efaecalis_35000_aligned_reads.fastq	189125561	2866948	65.9676	0	ERR1223247	GCF_022869705.1_ASM2286970v1_genomic.fna
Enterococcus faecalis	r5_efaecalis_35000_aligned_reads.fastq	189856812	2866948	66.2226	0	ERR1223248	GCF_022869705.1_ASM2286970v1_genomic.fna
Enterococcus faecalis	r0_efaecalis_175000_aligned_reads.fastq	946914885	2866949	330.287	0	ERR1223249	GCF_022869705.1_ASM2286970v1_genomic.fna
Enterococcus faecalis	r1_efaecalis_175000_aligned_reads.fastq	953952425	2866950	332.741	0	ERR1223250	GCF_022869705.1_ASM2286970v1_genomic.fna
Enterococcus faecalis	r2_efaecalis_175000_aligned_reads.fastq	951381963	2866951	331.845	0	ERR1223251	GCF_022869705.1_ASM2286970v1_genomic.fna
Enterococcus faecalis	r3_efaecalis_175000_aligned_reads.fastq	943476869	2866952	329.087	0	ERR1223252	GCF_022869705.1_ASM2286970v1_genomic.fna
Enterococcus faecalis	r4_efaecalis_175000_aligned_reads.fastq	949492251	2866953	331.185	0	ERR1223253	GCF_022869705.1_ASM2286970v1_genomic.fna
Enterococcus faecalis	r5_efaecalis_175000_aligned_reads.fastq	943445127	2866954	329.076	0	ERR1223254	GCF_022869705.1_ASM2286970v1_genomic.fna
Enterococcus faecalis	r0_efaecalis_350000_aligned_reads.fastq	1894814714	2866955	660.915	0	ERR1223255	GCF_022869705.1_ASM2286970v1_genomic.fna
Enterococcus faecalis	r1_efaecalis_350000_aligned_reads.fastq	1897719122	2866956	661.928	0	ERR1223256	GCF_022869705.1_ASM2286970v1_genomic.fna
Enterococcus faecalis	r2_efaecalis_350000_aligned_reads.fastq	1897110787	2866957	661.716	0	ERR1223257	GCF_022869705.1_ASM2286970v1_genomic.fna
Enterococcus faecalis	r3_efaecalis_350000_aligned_reads.fastq	1896959902	2866958	661.663	0	ERR1223258	GCF_022869705.1_ASM2286970v1_genomic.fna
Enterococcus faecalis	r4_efaecalis_350000_aligned_reads.fastq	1896207981	2866959	661.4	0	ERR1223259	GCF_022869705.1_ASM2286970v1_genomic.fna
Enterococcus faecalis	r5_efaecalis_350000_aligned_reads.fastq	1888746282	2866960	658.798	0	ERR1223260	GCF_022869705.1_ASM2286970v1_genomic.fna
Enterococcus faecalis	r0_efaecalis_1750000_aligned_reads.fastq	9478777367	2866961	3306.21	0	ERR1223261	GCF_022869705.1_ASM2286970v1_genomic.fna
Enterococcus faecalis	r1_efaecalis_1750000_aligned_reads.fastq	9459400643	2866962	3299.45	0	ERR1223262	GCF_022869705.1_ASM2286970v1_genomic.fna
Enterococcus faecalis	r2_efaecalis_1750000_aligned_reads.fastq	9483318146	2866963	3307.79	0	ERR1223263	GCF_022869705.1_ASM2286970v1_genomic.fna
Enterococcus faecalis	r3_efaecalis_1750000_aligned_reads.fastq	9463532819	2866964	3300.89	0	ERR1223264	GCF_022869705.1_ASM2286970v1_genomic.fna
Enterococcus faecalis	r4_efaecalis_1750000_aligned_reads.fastq	9472780701	2866965	3304.11	0	ERR1223265	GCF_022869705.1_ASM2286970v1_genomic.fna
Enterococcus faecalis	r5_efaecalis_1750000_aligned_reads.fastq	9478196623	2866966	3306	0	ERR1223266	GCF_022869705.1_ASM2286970v1_genomic.fna
Enterococcus faecalis	r0_efaecalis_3500000_aligned_reads.fastq	18940261706	2866967	6606.38	0	ERR1223267	GCF_022869705.1_ASM2286970v1_genomic.fna
Enterococcus faecalis	r1_efaecalis_3500000_aligned_reads.fastq	18946404803	2866968	6608.52	0	ERR1223268	GCF_022869705.1_ASM2286970v1_genomic.fna
Enterococcus faecalis	r2_efaecalis_3500000_aligned_reads.fastq	18930743632	2866969	6603.05	0	ERR1223269	GCF_022869705.1_ASM2286970v1_genomic.fna
Enterococcus faecalis	r3_efaecalis_3500000_aligned_reads.fastq	18949526350	2866970	6609.6	0	ERR1223270	GCF_022869705.1_ASM2286970v1_genomic.fna
Enterococcus faecalis	r4_efaecalis_3500000_aligned_reads.fastq	18937800930	2866971	6605.51	0	ERR1223271	GCF_022869705.1_ASM2286970v1_genomic.fna
Enterococcus faecalis	r5_efaecalis_3500000_aligned_reads.fastq	18947231435	2866972	6608.8	0	ERR1223272	GCF_022869705.1_ASM2286970v1_genomic.fna
Lachnospiraceae sp.	r0_Lachnospiraceae_21000_aligned_reads.fastq	70444640	3859732	18.2512	0	SRR3735534	GCA_000703065.1_ASM70306v1_genomic.fna
Lachnospiraceae sp.	r1_Lachnospiraceae_21000_aligned_reads.fastq	70221675	3859732	18.1934	0	SRR3735535	GCA_000703065.1_ASM70306v1_genomic.fna
Lachnospiraceae sp.	r2_Lachnospiraceae_21000_aligned_reads.fastq	70622457	3859732	18.2972	0	SRR3735536	GCA_000703065.1_ASM70306v1_genomic.fna
Lachnospiraceae sp.	r3_Lachnospiraceae_21000_aligned_reads.fastq	70616242	3859732	18.2956	0	SRR3735537	GCA_000703065.1_ASM70306v1_genomic.fna
Lachnospiraceae sp.	r4_Lachnospiraceae_21000_aligned_reads.fastq	71103377	3859732	18.4218	0	SRR3735538	GCA_000703065.1_ASM70306v1_genomic.fna
Lachnospiraceae sp.	r5_Lachnospiraceae_21000_aligned_reads.fastq	70411372	3859732	18.2426	0	SRR3735539	GCA_000703065.1_ASM70306v1_genomic.fna
Lachnospiraceae sp.	r0_Lachnospiraceae_105000_aligned_reads.fastq	352094365	3859732	91.2225	0	SRR3735540	GCA_000703065.1_ASM70306v1_genomic.fna
Lachnospiraceae sp.	r1_Lachnospiraceae_105000_aligned_reads.fastq	353805195	3859732	91.6657	0	SRR3735541	GCA_000703065.1_ASM70306v1_genomic.fna
Lachnospiraceae sp.	r2_Lachnospiraceae_105000_aligned_reads.fastq	351883589	3859732	91.1679	0	SRR3735542	GCA_000703065.1_ASM70306v1_genomic.fna
Lachnospiraceae sp.	r3_Lachnospiraceae_105000_aligned_reads.fastq	353691334	3859732	91.6362	0	SRR3735543	GCA_000703065.1_ASM70306v1_genomic.fna
Lachnospiraceae sp.	r4_Lachnospiraceae_105000_aligned_reads.fastq	352572987	3859732	91.3465	0	SRR3735544	GCA_000703065.1_ASM70306v1_genomic.fna
Lachnospiraceae sp.	r5_Lachnospiraceae_105000_aligned_reads.fastq	352006898	3859732	91.1998	0	SRR3735545	GCA_000703065.1_ASM70306v1_genomic.fna
Lachnospiraceae sp.	r0_Lachnospiraceae_210000_aligned_reads.fastq	704224909	3859732	182.454	0	SRR3735546	GCA_000703065.1_ASM70306v1_genomic.fna
Lachnospiraceae sp.	r1_Lachnospiraceae_210000_aligned_reads.fastq	703207158	3859732	182.191	0	SRR3735547	GCA_000703065.1_ASM70306v1_genomic.fna
Lachnospiraceae sp.	r2_Lachnospiraceae_210000_aligned_reads.fastq	703977842	3859732	182.39	0	SRR3735548	GCA_000703065.1_ASM70306v1_genomic.fna
Lachnospiraceae sp.	r3_Lachnospiraceae_210000_aligned_reads.fastq	703217061	3859732	182.193	0	SRR3735549	GCA_000703065.1_ASM70306v1_genomic.fna
Lachnospiraceae sp.	r4_Lachnospiraceae_210000_aligned_reads.fastq	705171915	3859732	182.7	0	SRR3735550	GCA_000703065.1_ASM70306v1_genomic.fna
Lachnospiraceae sp.	r5_Lachnospiraceae_210000_aligned_reads.fastq	704127138	3859732	182.429	0	SRR3735551	GCA_000703065.1_ASM70306v1_genomic.fna
Lachnospiraceae sp.	r0_Lachnospiraceae_1050000_aligned_reads.fastq	3520112090	3859732	912.009	0	SRR3735552	GCA_000703065.1_ASM70306v1_genomic.fna
Lachnospiraceae sp.	r1_Lachnospiraceae_1050000_aligned_reads.fastq	3523293211	3859732	912.834	0	SRR3735553	GCA_000703065.1_ASM70306v1_genomic.fna
Lachnospiraceae sp.	r2_Lachnospiraceae_1050000_aligned_reads.fastq	3519701678	3859732	911.903	0	SRR3735554	GCA_000703065.1_ASM70306v1_genomic.fna
Lachnospiraceae sp.	r3_Lachnospiraceae_1050000_aligned_reads.fastq	3534076625	3859732	915.627	0	SRR3735555	GCA_000703065.1_ASM70306v1_genomic.fna
Lachnospiraceae sp.	r4_Lachnospiraceae_1050000_aligned_reads.fastq	3524287569	3859732	913.091	0	SRR3735556	GCA_000703065.1_ASM70306v1_genomic.fna
Lachnospiraceae sp.	r5_Lachnospiraceae_1050000_aligned_reads.fastq	3521353842	3859732	912.331	0	SRR3735557	GCA_000703065.1_ASM70306v1_genomic.fna
Lachnospiraceae sp.	r0_Lachnospiraceae_2100000_aligned_reads.fastq	7051598072	3859732	1826.97	0	SRR3735558	GCA_000703065.1_ASM70306v1_genomic.fna
Lachnospiraceae sp.	r1_Lachnospiraceae_2100000_aligned_reads.fastq	7048119645	3859732	1826.06	0	SRR3735559	GCA_000703065.1_ASM70306v1_genomic.fna
Lachnospiraceae sp.	r2_Lachnospiraceae_2100000_aligned_reads.fastq	7041898519	3859732	1824.45	0	SRR3735560	GCA_000703065.1_ASM70306v1_genomic.fna
Lachnospiraceae sp.	r3_Lachnospiraceae_2100000_aligned_reads.fastq	7044177258	3859732	1825.04	0	SRR3735561	GCA_000703065.1_ASM70306v1_genomic.fna
Lachnospiraceae sp.	r4_Lachnospiraceae_2100000_aligned_reads.fastq	7051358932	3859732	1826.9	0	SRR3735562	GCA_000703065.1_ASM70306v1_genomic.fna
Lachnospiraceae sp.	r5_Lachnospiraceae_2100000_aligned_reads.fastq	7046539315	3859732	1825.66	0	SRR3735563	GCA_000703065.1_ASM70306v1_genomic.fna
Lactobacillus Plantarum	r0_Lactobacillus_7000_aligned_reads.fastq	35205710	3231249	10.8954	0	SRR12159828	GCF_003269405.1_ASM326940v1_genomic.fna
Lactobacillus Plantarum	r1_Lactobacillus_7000_aligned_reads.fastq	35297524	3231249	10.9238	0	SRR12159829	GCF_003269405.1_ASM326940v1_genomic.fna
Lactobacillus Plantarum	r2_Lactobacillus_7000_aligned_reads.fastq	35195529	3231249	10.8922	0	SRR12159830	GCF_003269405.1_ASM326940v1_genomic.fna
Lactobacillus Plantarum	r3_Lactobacillus_7000_aligned_reads.fastq	35113296	3231249	10.8668	0	SRR12159831	GCF_003269405.1_ASM326940v1_genomic.fna
Lactobacillus Plantarum	r4_Lactobacillus_7000_aligned_reads.fastq	35191559	3231249	10.891	0	SRR12159832	GCF_003269405.1_ASM326940v1_genomic.fna
Lactobacillus Plantarum	r5_Lactobacillus_7000_aligned_reads.fastq	35429670	3231249	10.9647	0	SRR12159833	GCF_003269405.1_ASM326940v1_genomic.fna
Lactobacillus Plantarum	r0_Lactobacillus_35000_aligned_reads.fastq	177154261	3231249	54.8253	0	SRR12159834	GCF_003269405.1_ASM326940v1_genomic.fna
Lactobacillus Plantarum	r1_Lactobacillus_35000_aligned_reads.fastq	179465098	3231249	55.5405	0	SRR12159835	GCF_003269405.1_ASM326940v1_genomic.fna
Lactobacillus Plantarum	r2_Lactobacillus_35000_aligned_reads.fastq	176601989	3231249	54.6544	0	SRR12159836	GCF_003269405.1_ASM326940v1_genomic.fna
Lactobacillus Plantarum	r3_Lactobacillus_35000_aligned_reads.fastq	175827616	3231249	54.4148	0	SRR12159837	GCF_003269405.1_ASM326940v1_genomic.fna
Lactobacillus Plantarum	r4_Lactobacillus_35000_aligned_reads.fastq	176525468	3231249	54.6307	0	SRR12159838	GCF_003269405.1_ASM326940v1_genomic.fna
Lactobacillus Plantarum	r5_Lactobacillus_35000_aligned_reads.fastq	177200831	3231249	54.8397	0	SRR12159839	GCF_003269405.1_ASM326940v1_genomic.fna
Lactobacillus Plantarum	r0_Lactobacillus_70000_aligned_reads.fastq	355324399	3231249	109.965	0	SRR12159840	GCF_003269405.1_ASM326940v1_genomic.fna
Lactobacillus Plantarum	r1_Lactobacillus_70000_aligned_reads.fastq	354650391	3231249	109.756	0	SRR12159841	GCF_003269405.1_ASM326940v1_genomic.fna
Lactobacillus Plantarum	r2_Lactobacillus_70000_aligned_reads.fastq	351737440	3231249	108.855	0	SRR12159842	GCF_003269405.1_ASM326940v1_genomic.fna
Lactobacillus Plantarum	r3_Lactobacillus_70000_aligned_reads.fastq	354802105	3231249	109.803	0	SRR12159843	GCF_003269405.1_ASM326940v1_genomic.fna
Lactobacillus Plantarum	r4_Lactobacillus_70000_aligned_reads.fastq	354484552	3231249	109.705	0	SRR12159844	GCF_003269405.1_ASM326940v1_genomic.fna
Lactobacillus Plantarum	r5_Lactobacillus_70000_aligned_reads.fastq	354809814	3231249	109.806	0	SRR12159845	GCF_003269405.1_ASM326940v1_genomic.fna
Lactobacillus Plantarum	r0_Lactobacillus_350000_aligned_reads.fastq	1764513475	3231249	546.078	0	SRR12159846	GCF_003269405.1_ASM326940v1_genomic.fna
Lactobacillus Plantarum	r1_Lactobacillus_350000_aligned_reads.fastq	1762304793	3231249	545.394	0	SRR12159847	GCF_003269405.1_ASM326940v1_genomic.fna
Lactobacillus Plantarum	r2_Lactobacillus_350000_aligned_reads.fastq	1769715782	3231249	547.688	0	SRR12159848	GCF_003269405.1_ASM326940v1_genomic.fna
Lactobacillus Plantarum	r3_Lactobacillus_350000_aligned_reads.fastq	1770163636	3231249	547.826	0	SRR12159849	GCF_003269405.1_ASM326940v1_genomic.fna
Lactobacillus Plantarum	r4_Lactobacillus_350000_aligned_reads.fastq	1765676931	3231249	546.438	0	SRR12159850	GCF_003269405.1_ASM326940v1_genomic.fna
Lactobacillus Plantarum	r5_Lactobacillus_350000_aligned_reads.fastq	1764839115	3231249	546.179	0	SRR12159851	GCF_003269405.1_ASM326940v1_genomic.fna
Lactobacillus Plantarum	r0_Lactobacillus_700000_aligned_reads.fastq	3535623796	3231249	1094.2	0	SRR12159852	GCF_003269405.1_ASM326940v1_genomic.fna
Lactobacillus Plantarum	r1_Lactobacillus_700000_aligned_reads.fastq	3537994769	3231249	1094.93	0	SRR12159853	GCF_003269405.1_ASM326940v1_genomic.fna
Lactobacillus Plantarum	r2_Lactobacillus_700000_aligned_reads.fastq	3530490346	3231249	1092.61	0	SRR12159854	GCF_003269405.1_ASM326940v1_genomic.fna
Lactobacillus Plantarum	r3_Lactobacillus_700000_aligned_reads.fastq	3533177572	3231249	1093.44	0	SRR12159855	GCF_003269405.1_ASM326940v1_genomic.fna
Lactobacillus Plantarum	r4_Lactobacillus_700000_aligned_reads.fastq	3532075359	3231249	1093.1	0	SRR12159856	GCF_003269405.1_ASM326940v1_genomic.fna
Lactobacillus Plantarum	r5_Lactobacillus_700000_aligned_reads.fastq	3538158941	3231249	1094.98	0	SRR12159857	GCF_003269405.1_ASM326940v1_genomic.fna
Roseburia inulinovorans	r0_Roseburia_7000_aligned_reads.fastq	68128659	4048462	16.8283	0	SRR17128607	GCF_000174195.1_ASM17419v1_genomic.fna
Roseburia inulinovorans	r1_Roseburia_7000_aligned_reads.fastq	68999973	4048462	17.0435	0	SRR17128608	GCF_000174195.1_ASM17419v1_genomic.fna
Roseburia inulinovorans	r2_Roseburia_7000_aligned_reads.fastq	68587404	4048462	16.9416	0	SRR17128609	GCF_000174195.1_ASM17419v1_genomic.fna
Roseburia inulinovorans	r3_Roseburia_7000_aligned_reads.fastq	68577351	4048462	16.9391	0	SRR17128610	GCF_000174195.1_ASM17419v1_genomic.fna
Roseburia inulinovorans	r4_Roseburia_7000_aligned_reads.fastq	69534483	4048462	17.1755	0	SRR17128611	GCF_000174195.1_ASM17419v1_genomic.fna
Roseburia inulinovorans	r5_Roseburia_7000_aligned_reads.fastq	68060634	4048462	16.8115	0	SRR17128612	GCF_000174195.1_ASM17419v1_genomic.fna
Roseburia inulinovorans	r0_Roseburia_35000_aligned_reads.fastq	343009307	4048462	84.7258	0	SRR17128613	GCF_000174195.1_ASM17419v1_genomic.fna
Roseburia inulinovorans	r1_Roseburia_35000_aligned_reads.fastq	347470934	4048462	85.8279	0	SRR17128614	GCF_000174195.1_ASM17419v1_genomic.fna
Roseburia inulinovorans	r2_Roseburia_35000_aligned_reads.fastq	344212342	4048462	85.023	0	SRR17128615	GCF_000174195.1_ASM17419v1_genomic.fna
Roseburia inulinovorans	r3_Roseburia_35000_aligned_reads.fastq	344603019	4048462	85.1195	0	SRR17128616	GCF_000174195.1_ASM17419v1_genomic.fna
Roseburia inulinovorans	r4_Roseburia_35000_aligned_reads.fastq	344645494	4048462	85.13	0	SRR17128617	GCF_000174195.1_ASM17419v1_genomic.fna
Roseburia inulinovorans	r5_Roseburia_35000_aligned_reads.fastq	344130522	4048462	85.0028	0	SRR17128618	GCF_000174195.1_ASM17419v1_genomic.fna
Roseburia inulinovorans	r0_Roseburia_70000_aligned_reads.fastq	691448075	4048462	170.793	0	SRR17128619	GCF_000174195.1_ASM17419v1_genomic.fna
Roseburia inulinovorans	r1_Roseburia_70000_aligned_reads.fastq	688469442	4048462	170.057	0	SRR17128620	GCF_000174195.1_ASM17419v1_genomic.fna
Roseburia inulinovorans	r2_Roseburia_70000_aligned_reads.fastq	691202115	4048462	170.732	0	SRR17128621	GCF_000174195.1_ASM17419v1_genomic.fna
Roseburia inulinovorans	r3_Roseburia_70000_aligned_reads.fastq	690698161	4048462	170.608	0	SRR17128622	GCF_000174195.1_ASM17419v1_genomic.fna
Roseburia inulinovorans	r4_Roseburia_70000_aligned_reads.fastq	690492413	4048462	170.557	0	SRR17128623	GCF_000174195.1_ASM17419v1_genomic.fna
Roseburia inulinovorans	r5_Roseburia_70000_aligned_reads.fastq	690539536	4048462	170.568	0	SRR17128624	GCF_000174195.1_ASM17419v1_genomic.fna
Roseburia inulinovorans	r0_Roseburia_350000_aligned_reads.fastq	3449626414	4048462	852.083	0	SRR17128625	GCF_000174195.1_ASM17419v1_genomic.fna
Roseburia inulinovorans	r1_Roseburia_350000_aligned_reads.fastq	3447507612	4048462	851.56	0	SRR17128626	GCF_000174195.1_ASM17419v1_genomic.fna
Roseburia inulinovorans	r2_Roseburia_350000_aligned_reads.fastq	3444237588	4048462	850.752	0	SRR17128627	GCF_000174195.1_ASM17419v1_genomic.fna
Roseburia inulinovorans	r3_Roseburia_350000_aligned_reads.fastq	3453574019	4048462	853.058	0	SRR17128628	GCF_000174195.1_ASM17419v1_genomic.fna
Roseburia inulinovorans	r4_Roseburia_350000_aligned_reads.fastq	3448631148	4048462	851.837	0	SRR17128629	GCF_000174195.1_ASM17419v1_genomic.fna
Roseburia inulinovorans	r5_Roseburia_350000_aligned_reads.fastq	3444881981	4048462	850.911	0	SRR17128630	GCF_000174195.1_ASM17419v1_genomic.fna
Roseburia inulinovorans	r0_Roseburia_700000_aligned_reads.fastq	6892837086	4048462	1702.58	0	SRR17128631	GCF_000174195.1_ASM17419v1_genomic.fna
Roseburia inulinovorans	r1_Roseburia_700000_aligned_reads.fastq	6898088284	4048462	1703.88	0	SRR17128632	GCF_000174195.1_ASM17419v1_genomic.fna
Roseburia inulinovorans	r2_Roseburia_700000_aligned_reads.fastq	6898224772	4048462	1703.91	0	SRR17128633	GCF_000174195.1_ASM17419v1_genomic.fna
Roseburia inulinovorans	r3_Roseburia_700000_aligned_reads.fastq	6897879644	4048462	1703.83	0	SRR17128634	GCF_000174195.1_ASM17419v1_genomic.fna
Roseburia inulinovorans	r4_Roseburia_700000_aligned_reads.fastq	6892586584	4048462	1702.52	0	SRR17128635	GCF_000174195.1_ASM17419v1_genomic.fna
Roseburia inulinovorans	r5_Roseburia_700000_aligned_reads.fastq	6890906948	4048462	1702.1	0	SRR17128636	GCF_000174195.1_ASM17419v1_genomic.fna
Streptomyces eurocidicus	r0_Streptomyces_70000_aligned_reads.fastq	462491974	7931574	58.3102	0	SRR2993939	GCF_002891295.1_ASM289129v1_genomic.fna
Streptomyces eurocidicus	r1_Streptomyces_70000_aligned_reads.fastq	462449455	7931574	58.3049	0	SRR2993940	GCF_002891295.1_ASM289129v1_genomic.fna
Streptomyces eurocidicus	r2_Streptomyces_70000_aligned_reads.fastq	461515656	7931574	58.1871	0	SRR2993941	GCF_002891295.1_ASM289129v1_genomic.fna
Streptomyces eurocidicus	r3_Streptomyces_70000_aligned_reads.fastq	462732293	7931574	58.3405	0	SRR2993942	GCF_002891295.1_ASM289129v1_genomic.fna
Streptomyces eurocidicus	r4_Streptomyces_70000_aligned_reads.fastq	462573288	7931574	58.3205	0	SRR2993943	GCF_002891295.1_ASM289129v1_genomic.fna
Streptomyces eurocidicus	r5_Streptomyces_70000_aligned_reads.fastq	462796479	7931574	58.3486	0	SRR2993944	GCF_002891295.1_ASM289129v1_genomic.fna
Streptomyces eurocidicus	r0_Streptomyces_350000_aligned_reads.fastq	2309329493	7931574	291.157	0	SRR2993945	GCF_002891295.1_ASM289129v1_genomic.fna
Streptomyces eurocidicus	r1_Streptomyces_350000_aligned_reads.fastq	2308646942	7931574	291.07	0	SRR2993946	GCF_002891295.1_ASM289129v1_genomic.fna
Streptomyces eurocidicus	r2_Streptomyces_350000_aligned_reads.fastq	2311614826	7931574	291.445	0	SRR2993947	GCF_002891295.1_ASM289129v1_genomic.fna
Streptomyces eurocidicus	r3_Streptomyces_350000_aligned_reads.fastq	2310358721	7931574	291.286	0	SRR2993948	GCF_002891295.1_ASM289129v1_genomic.fna
Streptomyces eurocidicus	r4_Streptomyces_350000_aligned_reads.fastq	2310949882	7931574	291.361	0	SRR2993949	GCF_002891295.1_ASM289129v1_genomic.fna
Streptomyces eurocidicus	r5_Streptomyces_350000_aligned_reads.fastq	2309959325	7931574	291.236	0	SRR2993950	GCF_002891295.1_ASM289129v1_genomic.fna
Streptomyces eurocidicus	r0_Streptomyces_700000_aligned_reads.fastq	4624411413	7931574	583.038	0	SRR2993951	GCF_002891295.1_ASM289129v1_genomic.fna
Streptomyces eurocidicus	r1_Streptomyces_700000_aligned_reads.fastq	4618259867	7931574	582.263	0	SRR2993952	GCF_002891295.1_ASM289129v1_genomic.fna
Streptomyces eurocidicus	r2_Streptomyces_700000_aligned_reads.fastq	4622720937	7931574	582.825	0	SRR2993953	GCF_002891295.1_ASM289129v1_genomic.fna
Streptomyces eurocidicus	r3_Streptomyces_700000_aligned_reads.fastq	4620114880	7931574	582.497	0	SRR2993954	GCF_002891295.1_ASM289129v1_genomic.fna
Streptomyces eurocidicus	r4_Streptomyces_700000_aligned_reads.fastq	4623460849	7931574	582.918	0	SRR2993955	GCF_002891295.1_ASM289129v1_genomic.fna
Streptomyces eurocidicus	r5_Streptomyces_700000_aligned_reads.fastq	4625002738	7931574	583.113	0	SRR2993956	GCF_002891295.1_ASM289129v1_genomic.fna
Streptomyces eurocidicus	r0_Streptomyces_3500000_aligned_reads.fastq	23101178982	7931574	2912.56	0	SRR2993957	GCF_002891295.1_ASM289129v1_genomic.fna
Streptomyces eurocidicus	r1_Streptomyces_3500000_aligned_reads.fastq	23096310326	7931574	2911.95	0	SRR2993958	GCF_002891295.1_ASM289129v1_genomic.fna
Streptomyces eurocidicus	r2_Streptomyces_3500000_aligned_reads.fastq	23114610770	7931574	2914.25	0	SRR2993959	GCF_002891295.1_ASM289129v1_genomic.fna
Streptomyces eurocidicus	r3_Streptomyces_3500000_aligned_reads.fastq	23113001280	7931574	2914.05	0	SRR2993960	GCF_002891295.1_ASM289129v1_genomic.fna
Streptomyces eurocidicus	r4_Streptomyces_3500000_aligned_reads.fastq	23109780561	7931574	2913.64	0	SRR2993961	GCF_002891295.1_ASM289129v1_genomic.fna
Streptomyces eurocidicus	r5_Streptomyces_3500000_aligned_reads.fastq	23099899856	7931574	2912.4	0	SRR2993962	GCF_002891295.1_ASM289129v1_genomic.fna
Streptomyces eurocidicus	r0_Streptomyces_7000000_aligned_reads.fastq	46221193429	7931574	5827.49	0	SRR2993963	GCF_002891295.1_ASM289129v1_genomic.fna
Streptomyces eurocidicus	r1_Streptomyces_7000000_aligned_reads.fastq	46203920886	7931574	5825.32	0	SRR2993964	GCF_002891295.1_ASM289129v1_genomic.fna
Streptomyces eurocidicus	r2_Streptomyces_7000000_aligned_reads.fastq	46211208137	7931574	5826.23	0	SRR2993965	GCF_002891295.1_ASM289129v1_genomic.fna
Streptomyces eurocidicus	r3_Streptomyces_7000000_aligned_reads.fastq	46208091403	7931574	5825.84	0	SRR2993966	GCF_002891295.1_ASM289129v1_genomic.fna
Streptomyces eurocidicus	r4_Streptomyces_7000000_aligned_reads.fastq	46196354172	7931574	5824.36	0	SRR2993967	GCF_002891295.1_ASM289129v1_genomic.fna
Streptomyces eurocidicus	r5_Streptomyces_7000000_aligned_reads.fastq	46210288546	7931574	5826.12	0	SRR2993968	GCF_002891295.1_ASM289129v1_genomic.fna
Faecalibacterium prausxznitsil	r0_Faecalibacterium_70000_aligned_reads.fastq	81398218	2970937	27.3982	0	SRR10404082	GCF_003312465.1_ASM331246v1_genomic.fna
Faecalibacterium prausxznitsil	r1_Faecalibacterium_70000_aligned_reads.fastq	81682982	2970937	27.494	0	SRR10404083	GCF_003312465.1_ASM331246v1_genomic.fna
Faecalibacterium prausxznitsil	r2_Faecalibacterium_70000_aligned_reads.fastq	81658619	2970937	27.4858	0	SRR10404084	GCF_003312465.1_ASM331246v1_genomic.fna
Faecalibacterium prausxznitsil	r3_Faecalibacterium_70000_aligned_reads.fastq	81347537	2970937	27.3811	0	SRR10404085	GCF_003312465.1_ASM331246v1_genomic.fna
Faecalibacterium prausxznitsil	r4_Faecalibacterium_70000_aligned_reads.fastq	80980146	2970937	27.2574	0	SRR10404086	GCF_003312465.1_ASM331246v1_genomic.fna
Faecalibacterium prausxznitsil	r5_Faecalibacterium_70000_aligned_reads.fastq	81499385	2970937	27.4322	0	SRR10404087	GCF_003312465.1_ASM331246v1_genomic.fna
Faecalibacterium prausxznitsil	r0_Faecalibacterium_350000_aligned_reads.fastq	408361060	2970937	137.452	0	SRR10404088	GCF_003312465.1_ASM331246v1_genomic.fna
Faecalibacterium prausxznitsil	r1_Faecalibacterium_350000_aligned_reads.fastq	406838769	2970937	136.94	0	SRR10404089	GCF_003312465.1_ASM331246v1_genomic.fna
Faecalibacterium prausxznitsil	r2_Faecalibacterium_350000_aligned_reads.fastq	407624096	2970937	137.204	0	SRR10404090	GCF_003312465.1_ASM331246v1_genomic.fna
Faecalibacterium prausxznitsil	r3_Faecalibacterium_350000_aligned_reads.fastq	407895162	2970937	137.295	0	SRR10404091	GCF_003312465.1_ASM331246v1_genomic.fna
Faecalibacterium prausxznitsil	r4_Faecalibacterium_350000_aligned_reads.fastq	408101654	2970937	137.365	0	SRR10404092	GCF_003312465.1_ASM331246v1_genomic.fna
Faecalibacterium prausxznitsil	r5_Faecalibacterium_350000_aligned_reads.fastq	408088563	2970937	137.36	0	SRR10404093	GCF_003312465.1_ASM331246v1_genomic.fna
Faecalibacterium prausxznitsil	r0_Faecalibacterium_700000_aligned_reads.fastq	814754417	2970937	274.242	0	SRR10404094	GCF_003312465.1_ASM331246v1_genomic.fna
Faecalibacterium prausxznitsil	r1_Faecalibacterium_700000_aligned_reads.fastq	815582426	2970937	274.52	0	SRR10404095	GCF_003312465.1_ASM331246v1_genomic.fna
Faecalibacterium prausxznitsil	r2_Faecalibacterium_700000_aligned_reads.fastq	815651268	2970937	274.543	0	SRR10404096	GCF_003312465.1_ASM331246v1_genomic.fna
Faecalibacterium prausxznitsil	r3_Faecalibacterium_700000_aligned_reads.fastq	815756540	2970937	274.579	0	SRR10404097	GCF_003312465.1_ASM331246v1_genomic.fna
Faecalibacterium prausxznitsil	r4_Faecalibacterium_700000_aligned_reads.fastq	815084150	2970937	274.353	0	SRR10404098	GCF_003312465.1_ASM331246v1_genomic.fna
Faecalibacterium prausxznitsil	r5_Faecalibacterium_700000_aligned_reads.fastq	814982546	2970937	274.318	0	SRR10404099	GCF_003312465.1_ASM331246v1_genomic.fna
Faecalibacterium prausxznitsil	r0_Faecalibacterium_3500000_aligned_reads.fastq	4076767754	2970937	1372.22	0	SRR10404100	GCF_003312465.1_ASM331246v1_genomic.fna
Faecalibacterium prausxznitsil	r1_Faecalibacterium_3500000_aligned_reads.fastq	4079586299	2970937	1373.16	0	SRR10404101	GCF_003312465.1_ASM331246v1_genomic.fna
Faecalibacterium prausxznitsil	r2_Faecalibacterium_3500000_aligned_reads.fastq	4078705474	2970937	1372.87	0	SRR10404102	GCF_003312465.1_ASM331246v1_genomic.fna
Faecalibacterium prausxznitsil	r3_Faecalibacterium_3500000_aligned_reads.fastq	4076915370	2970937	1372.27	0	SRR10404103	GCF_003312465.1_ASM331246v1_genomic.fna
Faecalibacterium prausxznitsil	r4_Faecalibacterium_3500000_aligned_reads.fastq	4076464593	2970937	1372.11	0	SRR10404104	GCF_003312465.1_ASM331246v1_genomic.fna
Faecalibacterium prausxznitsil	r5_Faecalibacterium_3500000_aligned_reads.fastq	4074136274	2970937	1371.33	0	SRR10404105	GCF_003312465.1_ASM331246v1_genomic.fna
Faecalibacterium prausxznitsil	r0_Faecalibacterium_7000000_aligned_reads.fastq	8153585400	2970937	2744.45	0	SRR10404106	GCF_003312465.1_ASM331246v1_genomic.fna
Faecalibacterium prausxznitsil	r1_Faecalibacterium_7000000_aligned_reads.fastq	8152976048	2970937	2744.24	0	SRR10404107	GCF_003312465.1_ASM331246v1_genomic.fna
Faecalibacterium prausxznitsil	r2_Faecalibacterium_7000000_aligned_reads.fastq	8151572633	2970937	2743.77	0	SRR10404108	GCF_003312465.1_ASM331246v1_genomic.fna
Faecalibacterium prausxznitsil	r3_Faecalibacterium_7000000_aligned_reads.fastq	8155206060	2970937	2744.99	0	SRR10404109	GCF_003312465.1_ASM331246v1_genomic.fna
Faecalibacterium prausxznitsil	r4_Faecalibacterium_7000000_aligned_reads.fastq	8154996204	2970937	2744.92	0	SRR10404110	GCF_003312465.1_ASM331246v1_genomic.fna
Faecalibacterium prausxznitsil	r5_Faecalibacterium_7000000_aligned_reads.fastq	8153680006	2970937	2744.48	0	SRR10404111	GCF_003312465.1_ASM331246v1_genomic.fna
